# DNA Cut-Ligation Cyclization Surpasses Jacobson-Stockmayer J-Factor Expectations by Over Threefold

**DOI:** 10.64898/2026.01.31.702778

**Authors:** Roman Teo Oliynyk, George M. Church

## Abstract

We demonstrate DNA circularization efficiencies more than threefold greater than those predicted by classical Jacobson–Stockmayer theory for the ligation of linear double-stranded DNA. To quantify deviations from classical expectations, we experimentally calibrated the J-factor by ligating 452 bp DNA fragments bearing pre-cut, purified 4-nt overhangs at the optimal shortest minicircle length and at the highest DNA concentration; this reference value then enabled accurate calculation of expected cyclization efficiencies across the full range of DNA lengths (452–952 bp) and the three concentrations examined. These elevated cyclization efficiencies are enabled by simultaneous restriction cutting and ligation using the Type IIS enzyme BsaI-HFv2 in combination with T4 DNA ligase under finely optimized buffer conditions, yielding a 3.4-fold improvement over the classical estimate and achieving 75% cyclization at a high, practically relevant DNA concentration of 120 ng/*µ*l. We also identified a second enzyme, Esp3I, that exceeds the classical expectations by 2.3-fold (though less efficiently than BsaI-HFv2), while BbsI cut-ligation systematically underperformed expectations, providing insight into possible mechanisms underlying the outstanding performance of the first two enzymes. These results reveal a biologically mediated exception that overcomes the long-standing mechanistic expectations of Jacobson– Stockmayer theory and highlight the value of systematically screening enzyme combinations to discover additional systems capable of highly efficient intramolecular ligation.
