## SupplementaryData for "DNA Cut-Ligation Cyclization Surpasses Jacobson-Stockmayer J-Factor Expectations by Over Threefold": Circularization Efficiency.xlsx

### Sheet: Adapters correction ratio
			62
452bp	452	0.879377
552bp	552	0.899023
752bp	752	0.923833
952bp	952	0.938856
CV name	Circularized Length	Useful Fraction	Twist Adapters (44bp) plus Bsai ends 18bp

### Sheet: 30ng_ul
Note: for 30ng/µl the reaction was scaled to double size to achieve sufficient yield for accurate concentration measurement, thus , thus 6 µg was counted in 200 µl reaction											Compensated for spin-column recovery rate estimated 0.9	0.9
CV size	Eluted ul	Conc, ng/µl	Yield, µg	Yield, %	Max expected, µg	260/230	260/280	Circular fraction	Input dsDNA, µg		Circularization %
452-1	30	153.6	4.608	0.873345	5.27626	2.29	1.91	0.879377	6		0.970383
452-2	30	155	4.65	0.881305	5.27626	2.24	1.89	0.879377	6		0.979228
552-1	30	144.3	4.329	0.802538	5.39414	2.24	1.88	0.899023	6		0.891709
552-2	30	134.4	4.032	0.747478	5.39414	2.24	1.89	0.899023	6		0.830531
752-1	30	107.6	3.228	0.582356	5.543	2.38	1.95	0.923833	6		0.647063
752-2	30	109	3.27	0.589934	5.543	2.42	1.93	0.923833	6		0.655482
952-1	30	109.5	3.285	0.583157	5.63314	2.49	1.95	0.938856	6		0.647952
952-2	30	106.2	3.186	0.565582	5.63314	2.39	1.96	0.938856	6		0.628424

### Sheet: 60ng_ul
											Compensated for spin-column recovery rate estimated 0.9	0.9
CV size	Eluted ul	Conc, ng/µl	Yield, µg	Yield, %	Max expected, µg	260/230	260/280	Circular fraction	Input dsDNA, µg		Circularization %
452-1	30	136.1	4.083	0.773843	5.27626	2.31	1.9	0.879377	6		0.859825
452-2	30	139.1	4.173	0.7909	5.27626	2.31	1.91	0.879377	6		0.878778
552-1	30	112.4	3.372	0.625123	5.39414	2.24	1.91	0.899023	6		0.694581
552-2	30	113.5	3.405	0.631241	5.39414	2.24	1.94	0.899023	6		0.701379
752-1	30	83.3	2.499	0.450839	5.543	2.17	1.95	0.923833	6		0.500932
752-2	30	82.63	2.4789	0.447213	5.543	2.37	1.93	0.923833	6		0.496903
952-1	30	87.56	2.6268	0.466312	5.63314	2.12	1.93	0.938856	6		0.518125
952-2	30	85.23	2.5569	0.453903	5.63314	2.24	1.96	0.938856	6		0.504337

### Sheet: 120ng_ul
											Compensated for spin-column recovery rate estimated 0.9	0.9
CV size	Eluted ul	Conc, ng/µl	Yield, µg	Yield, %	Max expected, µg	260/230	260/280	Circular fraction	Input dsDNA, µg		Circularization %
452-1	30	231	6.93	0.656715	10.5525	2.3	1.87	0.879377	12		0.729683
452-2	30	243	7.29	0.69083	10.5525	2.4	1.87	0.879377	12		0.767588
552-1	30	156	4.68	0.433804	10.7883	2.14	1.99	0.899023	12		0.482005
552-2	30	161.9	4.857	0.450211	10.7883	2.19	2	0.899023	12		0.500235
752-1	30	117	3.51	0.316616	11.086	2.33	1.92	0.923833	12		0.351795
752-2	30	115.5	3.465	0.312557	11.086	2.42	1.93	0.923833	12		0.347285
952-1	30	119.6	3.588	0.318473	11.2663	2.44	1.93	0.938856	12		0.353859
952-2	30	113.6	3.408	0.302496	11.2663	2.14	1.9	0.938856	12		0.336106

### Sheet: Pre-cut, BbsI, Esp3I
											Compensated for spin-column recovery rate estimated 0.9	0.9
CV size	Eluted ul	Conc, ng/µl	Yield, µg	Yield, %	Max expected, µg	260/230	260/280	Circular fraction	Input dsDNA, µg		Circularization %
120ng/ul
452-pre-cut-1	24	221.3	5.3112	0.201324	26.3813	2.38	1.88	0.879377	30		0.223694
452-pre-cut-2	24	212.6	5.1024	0.19341	26.3813	2.35	1.91	0.879377	30		0.2149
452-BbsI-1	24	123.9	2.9736	0.112716	26.3813	2.23	1.93	0.879377	30		0.12524
452-BbsI-2	24	129.4	3.1056	0.11772	26.3813	2.24	1.91	0.879377	30		0.1308
452-Esp3I-1	24	496.4	11.9136	0.451592	26.3813	2.32	1.81	0.879377	30		0.501769
452-Esp3I-2	24	507.1	12.1704	0.461326	26.3813	2.31	1.8	0.879377	30		0.512585
30ng/ul
452-pre-cut-1	24	158.3	3.7992	0.480037	7.9144	2.35	1.91	0.879377	9		0.533374
452-pre-cut-2	24	150.9	3.6216	0.457596	7.9144	2.27	1.97	0.879377	9		0.508441
452-BbsI-1	24	109.1	2.6184	0.24813	10.5525	2.32	1.96	0.879377	12		0.2757
452-BbsI-2	24	114.2	2.7408	0.259729	10.5525	2.32	1.96	0.879377	12		0.288588
452-BbsI-3	24	111	2.664	0.252451	10.5525	2.35	1.93	0.879377	12		0.280501
452-Esp3I-1	24	251.7	6.0408	0.763267	7.9144	2.26	1.97	0.879377	9		0.848075
452-Esp3I-2	24	252.2	6.0528	0.764783	7.9144	2.33	2.03	0.879377	9		0.849759

### Sheet: Efficiency from  J-Factor
Enter J-Factor and DNA concentration to calculate monomer, concatemers and circular yield
Circular concatemer rank	Concatemer fraction		J-Factor (nM):	DNA concentration (nM):
1	0.108422	Monomer	86	353.6
2	0.0367527	Dimer	30.4056
3	0.0195481	Trimer	16.5507
4	0.0125068	…	10.75
5	0.00885282		7.69207
6	0.00667931		5.85156
7	0.00526585		4.64356
8	0.004287		3.8007
9	0.00357662		3.18519
10	0.00304207		2.71956
11	0.00262806		2.35727
12	0.00229977		2.06884
13	0.0020343		1.83478
14	0.00181606		1.64175
15	0.0016341		1.48034
16	0.00148051		1.34375
Sum monomer and up to 16th concatemer	0.219345	0.219345
