## SupplementaryData for "DNA Cut-Ligation Cyclization Surpasses Jacobson-Stockmayer J-Factor Expectations by Over Threefold": Experiment Reagent Templates.xlsx

### Sheet: Ligation reaction and T5 digest
			Scaling factor	1
Protocol
Component	Stock concentration	Volume for 1× (100 µl)	Scaled by factor	1	Total DNA µg
dsDNA	300 ng/µl	10	10		3
10× T4 DNA Ligase Buffer (NEB)	10×	10	10
BsaI-HFv2 (NEB R3733)	20,000 U/ml	6	6
T4 DNA Ligase HC (NEB M0202M)	20 × 10⁶ U/ml	6	6
ATP		10	10
Nuclease-free water	—	58	58
Total ligation volume		100	100
Post-ligation digestion - T5 Exonuclease addition for 30ng/µl (T5 2µl) and 60ng/µl (T5 4µl)
						Premix both		Number of samples	Extra percent multiplier
Component	Stock	Volume for 1× (µl)	Scaled by factor	1		Vol to add to 1X reaction	Volume for all samples ( + 8%)	2	1.08			Note: T5 Exonuclease used for: 30ng/µl = 2µl per 100ul reaction, 60ng/µl = 4µl per 100ul reaction 120ng/µl=see next tab
1 M KOAc pH 7.5	1.0 M	6.6383	6.6383			10.6383	14.3387
T5 Exonuclease (NEB M0663)	10,000 U/ml	4	4				8.64

### Sheet: T5 digestion doubling reaction 
			Scaling factor	1
Post-ligation T5 Exonuclease digestion doubling the reaction volume for 120ng/µl input DNA concentration						Premix both		Number of samples	Extra percent multiplier
Component	Stock	Volume for 1× (µl)	Scaled by factor	1		Vol to add to 1X reaction	Volume for all samples ( + 5%)	4	1.05
1 M KOAc pH 7.5 doubling reaction volume	1.0 M	12	12				50.4
T5 Exonuclease (NEB M0663)	10,000 U/ml	8	8				33.6
Tris pH 7.5 to 25mM	1M	2.5	2.5				10.5
MgCl2 to 10mM	1M	1	1				4.2
Water		76.5	76.5				321.3
						100
